# ChromWave: Deciphering the DNA-encoded competition between transcription factors and nucleosomes with deep neural networks

**DOI:** 10.1101/2021.03.19.436198

**Authors:** Sera Aylin Cakiroglu, Sebastian Steinhauser, Jon Smith, Wei Xing, Nicholas M. Luscombe

## Abstract

Transcription factors (TFs) regulate gene expression by recognising and binding specific DNA sequences. At times, these regulatory elements may be occluded by nucleosomes, making them inaccessible for TF-binding. The competition for DNA occupancy between TFs and nucleosomes, and associated gene regulatory outputs, are important consequences of the cis-regulatory information encoded in the genome. However, these sequence patterns are subtle and remain difficult to interpret. Here, we introduce ChromWave, a deep-learning model that, for the first time, predicts the competing profiles for TF and nucleosomes occupancies with remarkable accuracy. Models trained using short- and long-fragment MNase-Seq data successfully learn the sequence preferences underlying TF and nucleosome occupancies across the entire yeast genome. They recapitulate nucleosome evictions from regions containing “strong” TF binding sites and knock-out simulations show nucleosomes gaining occupancy in the absence of these TFs, accompanied by lateral rearrangement of adjacent nucleosomes. At a local level, models anticipate with high accuracy the outcomes of detailed experimental analysis of partially unwrapped nucleosomes at the GAL4 UAS locus. Finally, we trained a ChromWave model that successfully predicts nucleosome positions at promoters in the human genome. We find that human promoters generally contain few sites at which simple sequence changes can alter nucleosome occupancies and that these positions align well with causal variants linked to DNase hypersensitivity.
