## Supplementary Tables for "ChromWave: Deciphering the DNA-encoded competition between transcription factors and nucleosomes with deep neural networks": SupplementaryTable1.xlsx

### Sheet: Nucleosome dyad CNN
Hyperparameter	Possible values	Final values
Number of convolutional layers	1, 2, 3, 4	2
Kernel lengths	First layer: 6, 12, 24	6
	Second-fourth layer: 6, 12, 24
Number of convolutional filters	First layer: 64, 128, 256	256
	Second-fourth layer: 16, 32, 64, 128
Dropout rates	Uniformly drawn from the interval [0, 1]	0.36838, 0.392, 0.29267
Activation functions	ReLU	ReLU
Pooling	No pooling, GlobalMaxPooling, GlobalAveragePooling	No pooling (e.g. Flatten layer)
Fully connected layer	0, 1	1
Number of neurons in fully connected layer	16, 64, 128, 256, 512, 1028	64
Batch size	64, 128	64

### Sheet: ChromWave models
Hyperparameter	Nucleosome-only in vitro	Nucleosome-only in vivo	TF-Nucleosome competition Model	Human Nucleosome model
Input length	2000(fixed)	2000(fixed)	5000	2000(fixed)
(possible values)			(2000, 2500, 3000, 3500, 4000, 4500, 5000, 5500, 6000)
Dilation depth (possible values)	9 (fixed)	9 (fixed)	9 (9,10)	9 (fixed)
Dilation kernel size	2 (fixed)	2 (fixed)	2 (2, 3)	2 (fixed)
(possible values)
Kernel lengths	16	16	16	16
(possible values)	(6,16,24,32)	(16,24,32)	(6,16,24,32)	(16,24,32)
Pool sizes	None	None	Global (None, 2,6, global)	None
(possible values)	(None, 2,6, global)	(None, 2,6, global)		(None, 2,6, global)
Minimum batch size	32	8	32	32
(possible values)	(8,16,32)	(8,16,32)	(8,16,32)	32
Number of convolutional filters	32	256	256	64
(possible values)	(32, 64, 82, 128, 256)	(32, 64, 82, 128, 256)	(64, 82, 128, 256, 360, 480, 520)	(32, 64,82,128,256)
Dropout rates (independently drawn for the dropout layer directly following the residual block and the dropout layers after each following activation layer)	0.0895451	0.123699	0.0192611	0.133537
	Residual:	Residual:0.0564520086064	Residual:0.020166839016013315	Residual: 0.01740038528859634
	0.0193814
(possible values)	Uniformly drawn from the interval [0,0.7]	Uniformly drawn from the interval [0,0.7]	Uniformly drawn from the interval [0,0.7]	Uniformly drawn from the interval [0,0.7]
L2-regularization parameter(independently drawn for the convolutional layers in the residual block and the first convolutional layer following the residual block)	4.04458e-05	6.77286e-05	5.63759e-05	3.06184e-05
(possible values)	Residual:	Residual:	Residual:	Residual:
	1.00097e-05	6.78345e-05	2.98912e-05	4.76924e-05
	uniformly drawn from the interval [0,0.0001]	uniformly drawn from the interval [0,0.0001]	uniformly drawn from the interval [0,0.0001]	uniformly drawn from the interval [0,0.0001]
Learning rate	0.00152304	0.00029239	0.5315	0.004850298465800011
(possible values)	uniformly drawn from the interval [0,00001,0.01]	uniformly drawn from the interval [0,00001,0.01]	uniformly drawn from the interval [0,00001,0.01]	uniformly drawn from the interval [0,00001,0.01]
rate at which the learning rate is reduced on a plateau	0.1	0.1	0.1	0.1
weights to balance the classes across the profile (linspace from the respective Max and Min )
	Max =0.1	Max = 0.1		Max = 0.3844345730279321
	Min=0	Min=0		Min= 0.009457771161067982
	drawn from the sets [0,0.1]	drawn from the sets [0,0.1]		uniformly drawn from the intervals Min: [0,0.1] ; Max :[0,0.8]
