## Supplementary Tables for "ChromWave: Deciphering the DNA-encoded competition between transcription factors and nucleosomes with deep neural networks": SupplementaryTable2.csv

cluster	motifs	n	motif_anno	annotation	cols
1	tfnuc_conv_0_motif_2, tfnuc_conv_0_motif_75, invivo_conv_0_motif_51, tfnuc_conv_0_motif_192, invivo_conv_0_motif_97, invivo_conv_0_motif_65, tfnuc_conv_0_motif_68, tfnuc_conv_0_motif_189, invivo_conv_0_motif_11, tfnuc_conv_0_motif_156, invitro_conv_0_motif_31, invivo_conv_0_motif_208, tfnuc_conv_0_motif_174, tfnuc_conv_0_motif_210, tfnuc_conv_0_motif_208	15	AZF1, ORC, STB3	poly(A|T) motifs (high IC)	#67000d
16	tfnuc_conv_0_motif_23, invivo_conv_0_motif_135, tfnuc_conv_0_motif_188	3	NA	poly(A|T) motifs (low IC)	#a50f15
2	tfnuc_conv_0_motif_21, tfnuc_conv_0_motif_139, invitro_conv_0_motif_1, tfnuc_conv_0_motif_220	4	STB3, SFP1	poly(A|T) motifs	#cb181d
22	tfnuc_conv_0_motif_70, tfnuc_conv_0_motif_154, tfnuc_conv_0_motif_117, tfnuc_conv_0_motif_73	4	YAP1, FKH1	poly(A|T) motifs	#ef3b2c
23	tfnuc_conv_0_motif_144, invivo_conv_0_motif_231, invitro_conv_0_motif_15, invivo_conv_0_motif_81, invivo_conv_0_motif_32	5	SFP1	SFP1 motifs	#fb6a4a
3	tfnuc_conv_0_motif_167, tfnuc_conv_0_motif_91, tfnuc_conv_0_motif_52, tfnuc_conv_0_motif_29	4	NA	poly(A|T) motifs	#fc9272
30	invivo_conv_0_motif_57, tfnuc_conv_0_motif_51, tfnuc_conv_0_motif_172	3	NA	poly(C|G) motifs	#fcbba1
321	tfnuc_conv_0_motif_162, tfnuc_conv_0_motif_253, invivo_conv_0_motif_172	3	NA	poly(C|G) motifs (low IC)	#fee0d2
327	invivo_conv_0_motif_240, tfnuc_conv_0_motif_133, invivo_conv_0_motif_176	3	NA	poly(A) motifs (CGAAAG)	#fff5f0
329	invivo_conv_0_motif_188, tfnuc_conv_0_motif_225, invivo_conv_0_motif_133	3	NA	poly(A) motifs	#800026
331	invivo_conv_0_motif_180, invivo_conv_0_motif_76, invitro_conv_0_motif_11, invivo_conv_0_motif_19	4	NA	CG motifs	#e0f3db
337	tfnuc_conv_0_motif_10, tfnuc_conv_0_motif_195, tfnuc_conv_0_motif_84, tfnuc_conv_0_motif_251	4	ABF1, UPC2	ABF1, UPC2 motifs (CGT)	#3690c0
338	tfnuc_conv_0_motif_125, tfnuc_conv_0_motif_238, tfnuc_conv_0_motif_178	3	ABF1	ABF1 motifs (TCA)	#02818a
340	tfnuc_conv_0_motif_17, tfnuc_conv_0_motif_190, tfnuc_conv_0_motif_224, tfnuc_conv_0_motif_138	4	REB1	REB1 motifs (GGGTA)	#a6cee3
341	tfnuc_conv_0_motif_55, tfnuc_conv_0_motif_59, tfnuc_conv_0_motif_240, tfnuc_conv_0_motif_105	4	REB1	REB1 motifs (TTAC)	#1f78b4
342	invitro_conv_0_motif_22, tfnuc_conv_0_motif_229, invivo_conv_0_motif_211, invivo_conv_0_motif_75	4	NA	RSC motifs (GCG)	#66c2a4
345	invivo_conv_0_motif_223, invivo_conv_0_motif_25, invivo_conv_0_motif_73	3	RSC3	RSC motifs (GCNNNGC)	#238b45
347	invitro_conv_0_motif_5, tfnuc_conv_0_motif_194, invivo_conv_0_motif_136	3	RSC3	RSC motifs (GCG)	#00441b
35	tfnuc_conv_0_motif_8, tfnuc_conv_0_motif_237, invitro_conv_0_motif_17	3	SUT1	SUT1 motifs	#49006a
38	tfnuc_conv_0_motif_151, tfnuc_conv_0_motif_103, invitro_conv_0_motif_2	3	STB4, ARO80, OAF1, SUT2	CCG motifs	#7bccc4
50	tfnuc_conv_0_motif_235, invivo_conv_0_motif_146, invivo_conv_0_motif_33	3	NA	Unknown motifs (TXXXXXC)	#737373
57	invivo_conv_0_motif_103, invivo_conv_0_motif_144, invivo_conv_0_motif_1	3	NA	Unknown motifs (low IC)	#525252
90	invivo_conv_0_motif_21, invitro_conv_0_motif_28, invivo_conv_0_motif_219	3	NA	Unknown motifs (low IC)	#252525
96	tfnuc_conv_0_motif_169, tfnuc_conv_0_motif_86, tfnuc_conv_0_motif_132	3	DOT6	DOT6 motifs	#fdbf6f
102	tfnuc_conv_0_motif_80,tfnuc_conv_0_motif_230	2	RAP1	RAP1 motifs	#ff7f00
42	tfnuc_conv_0_motif_26,tfnuc_conv_0_motif_152	2	CBF1/RTG3/PHO4	CBF1/RTG3/PHO4 motifs	#cab2d6
