## Supplementary Tables for "ChromWave: Deciphering the DNA-encoded competition between transcription factors and nucleosomes with deep neural networks": SupplementaryTable3.csv

gene_id	gene_symbol	ref	cor	delta	dsqtl_genotype	dsqtl_type	dsqtl_estimate	dsqtl_pvalue
9463	PICK1	G	0.82297832	0.116316621	T	outside DHS	-0.8015	6.57E-06
100009676	ZBTB11-AS1	C	0.848954681	4.146417824	T	outside DHS	-0.7924	2.05E-04
201798	TIGD4	G	0.85019593	4.810419329	A	outside DHS	-0.8231	1.59E-04
65979	PHACTR4	C	0.852663584	-0.248084715	A	outside DHS	-0.607	5.88E-04
400710	LOC400710	G	0.882032709	-0.62495285	A	within DHS	-0.7608	2.24E-05
65979	PHACTR4	C	0.885752855	-0.067745436	G	outside DHS	-0.607	5.88E-04
283922	LOC283922	C	0.892645956	-3.629115599	T	outside DHS	1.066	1.30E-04
400710	LOC400710	C	0.895090264	-2.412868006	A	within DHS	-0.895	1.54E-07
201798	TIGD4	G	0.897089735	4.640441414	T	outside DHS	-0.8231	1.59E-04
80344	DCAF11	T	0.90006555	0.011738332	G	outside DHS	-0.6058	3.66E-04
9567	GTPBP1	G	0.903912359	1.188112276	T	within DHS	0.4424	9.75E-04
389072	PLEKHM3	A	0.907248569	-3.018248936	G	outside DHS	-0.5764	2.41E-04
51081	MRPS7	C	0.907517979	1.805043486	C	outside DHS	0.4848	0.001098
8815	BANF1	G	0.909998842	-3.448494065	T	outside DHS	-0.6218	1.76E-05
100009676	ZBTB11-AS1	C	0.922847945	3.382048487	A	outside DHS	-0.7924	2.05E-04
6133	RPL9	C	0.924790267	-2.923711259	C	within DHS	0.498	0.001087
8815	BANF1	G	0.927828288	-3.463563589	C	outside DHS	-0.6218	1.76E-05
55112	WDR60	T	0.932388633	1.167515336	G	outside DHS	0.7415	1.05E-04
51081	MRPS7	C	0.936194461	1.5435345	T	outside DHS	0.4848	0.001098
101927275	NDUFV2-AS1	T	0.936649393	-0.870740362	A	outside DHS	-0.896	9.84E-04
9775	EIF4A3	G	0.939391135	0.141702558	A	within DHS	0.8064	2.20E-04
51056	LAP3	T	0.939645621	-0.896822876	C	within DHS	0.6773	3.20E-08
7741	ZSCAN26	A	0.941342918	1.978088887	C	outside DHS	0.7306	3.79E-04
811	CALR	T	0.942465017	3.505213592	C	within DHS	0.8211	2.30E-04
25870	SUMF2	T	0.945090081	0.542313995	T	outside DHS	-0.9605	4.73E-05
7741	ZSCAN26	A	0.945513418	2.01468048	T	outside DHS	0.7306	3.79E-04
100422989	MIR3155A	C	0.947126964	0.137936203	A	outside DHS	0.761	4.31E-05
25870	SUMF2	T	0.947925871	0.271717203	C	outside DHS	-0.9605	4.73E-05
253769	WDR27	C	0.948828862	-1.313940095	G	outside DHS	-0.4816	8.67E-04
103625681	LLPH-DT	G	0.949196002	-2.219468292	A	outside DHS	0.5142	5.60E-04
